# Adipose Triglyceride Lipase protects the endocytosis of renal cells on a high fat diet in *Drosophila*

**DOI:** 10.1101/2020.11.19.390146

**Authors:** Aleksandra Lubojemska, M. Irina Stefana, Lena Lampe, Azumi Yoshimura, Alana Burrell, Lucy Collinson, Alex P. Gould

## Abstract

Obesity-related renal lipotoxicity and chronic kidney disease (CKD) are prevalent pathologies with complex aetiologies. One hallmark of renal lipotoxicity is the ectopic accumulation of lipid droplets in kidney podocytes and in proximal tubule cells. Renal lipid droplets are observed in human CKD patients and in high-fat diet rodent models but their precise role remains unclear. Here, we establish a high-fat diet model in *Drosophila* that recapitulates renal lipid droplets and several other aspects of mammalian CKD. Cell-type specific genetic manipulations show that lipid can overflow from adipose tissue and is taken up by renal cells called nephrocytes. A high-fat diet drives nephrocyte lipid uptake via the multiligand receptor Cubilin, leading to the ectopic accumulation of lipid droplets. These nephrocyte lipid droplets correlate with ER and mitochondrial deficits, as well as with impaired macromolecular endocytosis, a key conserved function of renal cells. Nephrocyte knockdown of diglyceride acyltransferase 1 (DGAT1), overexpression of adipose triglyceride lipase (ATGL) and epistasis tests together reveal that fatty acid flux through the lipid droplet triglyceride compartment protects the ER, mitochondria and endocytosis of renal cells. Strikingly, boosting nephrocyte expression of the lipid droplet resident enzyme ATGL is sufficient to rescue high-fat diet induced defects in renal endocytosis. Moreover, endocytic rescue requires a conserved mitochondrial regulator, peroxisome proliferator-activated receptor-gamma coactivator 1α (PGC1α). This study demonstrates that lipid droplet lipolysis counteracts the harmful effects of a high-fat diet via a mitochondrial pathway that protects renal endocytosis. It also provides a genetic strategy for determining whether lipid droplets in different biological contexts function primarily to release beneficial or to sequester toxic lipids.
