## Supplementary material for "Adipose Triglyceride Lipase protects the endocytosis of renal cells on a high fat diet in *Drosophila*": Table S1

### Sheet: Sheet1
Figure panel	Model	Fixed effect	Random effect	Statistical inference test	Comparison	p-value
Figure 1C	LMM	Diet	Experiment	Type II Wald chisquare	STD - HFD	p < 0.0005
Figure 1E (ER volume)	LMM	Diet	Experiment	Type II Wald chisquare	STD - HFD	p < 0.0005
Figure 1E (Mitochondrial volume)	LMM	Diet	Experiment	Type II Wald chisquare	STD - HFD	p < 0.0005
Figure 2B	LMM	Dextran size; Diet	Experiment	EMM; EMM; Bonferroni correction correction	10 kDA: STD - HFD	p < 0.0005
Figure 2B	LMM	Dextran size; Diet	Experiment	EMM; Bonferroni correction	500 kDA: STD - HFD	p < 0.0005
Figure 2D	LMM	Diet	Experiment	Type II Wald chisquare	STD - HFD	p < 0.0005
Figure 4B	LMM	Genetic manipulation	Experiment	Type II Wald chisquare	Lpp>ctrl - Lpp>ATGL	p < 0.0005
Figure 4D	LMM	Dextran size; Genetic manipulation	Experiment	EMM; Bonferroni correction	10 kDA: Lpp>Ctrl - Lpp>ATGL	p < 0.0005
Figure 4D	LMM	Dextran size; Genetic manipulation	Experiment	EMM; Bonferroni correction	500 kDA: Lpp>Ctrl - Lpp>ATGL	p < 0.0005
Figure 4F	LMM	Genetic manipulation	Experiment	Type II Wald chisquare	Ctrl – Cubn[i]	p < 0.0005
Figure 4H	GLMM	Genetic manipulation	Experiment	EMM; Bonferroni correction	STD ctrl - STD cubn [i]	p = 0.0106
Figure 4H	GLMM	Genetic manipulation	Experiment	EMM; Bonferroni correction	HFD ctrl - HFD cubn [i]	p = 1
Figure 5A	LMM	Genetic manipulation	Experiment	EMM; Bonferroni correction	ctrl – DGAT [i]	p < 0.0005
Figure 5A	LMM	Genetic manipulation	Experiment	EMM; Bonferroni correction	ctrl - ATGL	p < 0.0005
Figure 5B	GLMM	Genetic manipulation	Experiment	EMM; Bonferroni correction	ctrl - DGAT [i]	p = 1
Figure 5B	GLMM	Genetic manipulation	Experiment	EMM; Bonferroni correction	ctrl - ATGL	p < 0.0005
Figure 5C	GLMM	Genetic manipulation	Experiment	EMM; Bonferroni correction	ctrl - DGAT [i]	p < 0.0005
Figure 5C	GLMM	Genetic manipulation	Experiment	EMM; Bonferroni correction	ctrl - ATGL	p < 0.0005
Figure 5F	LMM	Dextran size; Genetic manipulation	Experiment	EMM; Bonferroni correction	10 kDA: Dot>ctrl - Dot>DGATi	p = 0.0141
Figure 5F	LMM	Dextran size; Genetic manipulation	Experiment	EMM; Bonferroni correction	500 kDA: Dot>ctrl - Dot>DGATi	p = 0.0141
Figure 5F	LMM	Dextran size; Genetic manipulation	Experiment	EMM; Bonferroni correction	10 kDA: Dot>ctrl - Dot>ATGL OE	p < 0.0005
Figure 5F	LMM	Dextran size; Genetic manipulation	Experiment	EMM; Bonferroni correction	500 kDA: Dot>ctrl - Dot>ATGL OE	p < 0.0005
Figure 5G	GLMM	Genetic manipulation	Experiment	EMM; Bonferroni correction	ctrl – DGAT [i]	p = 1
Figure 5G	GLMM	Genetic manipulation	Experiment	EMM; Bonferroni correction	ctrl - ATGL	p < 0.0005
Figure 5H	LMM	Dextran size; Genetic manipulation	Experiment	EMM; Bonferroni correction	10 kDA: ATGL – ATGL;DGAT [i]	p < 0.0005
Figure 5H	LMM	Dextran size; Genetic manipulation	Experiment	EMM; Bonferroni correction	500 kDA: ATGL – ATGL;DGAT [i]	p < 0.0005
Figure 6B	LMM	Diet	Experiment	Type II Wald chisquare	STD - HFD	p < 0.0005
Figure 6C	LMM	Genetic manipulation	NA	Type II Wald chisquare	ctrl - ATGL	p < 0.0005
Figure 6D	LMM	Diet	Experiment	Type II Wald chisquare	ctrl – Srl [i]	p < 0.0005
Figure 6E	GLMM	Conditions	Experiment	EMM; Bonferroni correction	STD ctrl - HFD ctrl	p < 0.0005
Figure 6E	GLMM	Conditions	Experiment	EMM; Bonferroni correction	HFD ctrl - HDF ctrl + PQQ	p < 0.0005
Figure 6E	GLMM	Conditions	Experiment	EMM; Bonferroni correction	HFD DGAT [i] - HFD DGAT [i] + PQQ	p < 0.0005
Figure 6E	GLMM	Conditions	Experiment	EMM; Bonferroni correction	HFD DGAT [i] + PQQ - HFD ATGL	p = 1
Figure 6F	GLMM	Genetic manipulation	Experiment	EMM; Bonferroni correction	ctrl - Srl [i]	p < 0.0005
Figure 6F	GLMM	Genetic manipulation	Experiment	EMM; Bonferroni correction	ctrl - Delg [i]	p < 0.0005
Figure 6G	LMM	Dextran size; Genetic manipulation	Experiment	EMM; Bonferroni correction	10 kDA: ATGL – ATGL; Srl [i]	p < 0.0005
Figure 6G	LMM	Dextran size; Genetic manipulation	Experiment	EMM; Bonferroni correction	500 kDA: ATGL – ATGL; Srl [i]	p < 0.0005
Figure S1A	LMM	Diet	Experiment	Type II Wald chisquare	STD - HFD	p = 0.2962
Figure S1B	GLMM	Diet	Experiment	Type II Wald chisquare	STD - HFD	p < 0.0005
Figure S1D	LMM	Genetic manipulation	Genetic manipulation	Type II Wald chisquare	ctrl - ATGL	p = 0.6549
Figure S1E	LMM	Genetic manipulation	Genetic manipulation	Type II Wald chisquare	ctrl - ATGL	p < 0.0005
Figure S4B	LMM	Conditions	Experiment	EMM; Bonferroni correction	STD ctrl - HFD ctrl	p = 1
Figure S4B	LMM	Conditions	Experiment	EMM; Bonferroni correction	HFD ctrl - HFD DGAT [i]	p < 0.0005
Figure S4B	LMM	Conditions	Experiment	EMM; Bonferroni correction	HFD ctrl - HFD ATGL	p = 0.7878
Figure S5A	GLMM	Genetic manipulation	Experiment	EMM; Bonferroni correction	ctrl – Delg [i]	p < 0.0005
Figure S5A	GLMM	Genetic manipulation	Experiment	EMM; Bonferroni correction	ctrl – Srl [i]	p < 0.0005
Figure S5B	LMM	Dextran size; Genetic manipulation	Experiment	EMM; Bonferroni correction	10 kDA: ctrl – ATGL; Srl [i]	p = 0.0002
Figure S5B	LMM	Dextran size; Genetic manipulation	Experiment	EMM; Bonferroni correction	500 kDA: ctrl – ATGL; Srl [i]	p = 0.0002
